# Overcoming Resistance to BRAF^V600E^ Inhibition in Melanoma by Deciphering and Targeting Personalized Protein Network Alterations

**DOI:** 10.1101/2020.11.03.366245

**Authors:** S. Vasudevan, E. Flashner-Abramson, I. Adesoji Adejumobi, D. Vilencki, S. Stefansky, A.M. Rubinstein, N. Kravchenko-Balasha

**Affiliations:** Department for Bio-medical Research, Faculty of Dental Medicine, Hebrew University of Jerusalem, Jerusalem 91120, Israel

**Keywords:** Melanoma, information theory, surprisal analysis, patient-specific altered signaling signatures, personalized therapy, BRAF^V600E^-mutated melanoma

## Abstract

BRAF^V600E^ melanoma patients, despite initially responding to the clinically prescribed anti-BRAF^V600E^ therapy, often relapse and their tumors develop drug resistance. While it is widely accepted that these tumors are originally driven by the BRAF^V600E^ mutation, they often eventually diverge and become supported by various signaling networks. Therefore, patient-specific altered signaling signatures should be deciphered and treated individually.

In this study, we design individualized melanoma combination treatments based on personalized network alterations. Using an information-theoretic approach, we compute high-resolution patient-specific altered signaling signatures. These altered signaling signatures each consist of several co-expressed subnetworks, which should all be targeted to optimally inhibit the entire altered signaling flux. Based on these data, we design smart, personalized drug combinations, often consisting of FDA-approved drugs. We validate our approach in vitro and in vivo showing that individualized drug combinations that are rationally based on patient-specific altered signaling signatures are more efficient than the clinically used anti-BRAF^V600E^ or BRAF^V600E^/MEK targeted therapy. Furthermore, these drug combinations are highly selective, as a drug combination efficient for one BRAF^V600E^ tumor is significantly less efficient for another, and vice versa. The approach presented herein can be broadly applicable to aid clinicians to rationally design patient-specific anti-melanoma drug combinations.
