## Supplementary material for "Overcoming Resistance to BRAF^V600E^ Inhibition in Melanoma by Deciphering and Targeting Personalized Protein Network Alterations": Table S4

### Sheet: Barcode frequency of appearance
	Legend:		barcode characterizes THCA tumors only
			barcode characterizes SKCM tumors only
			barcode characterizes BOTH types of tumor
Sorted according to frequency of appearance in SKCM:							Sorted according to frequency of appearance in THCA:
Barcode index	Barcode	Number of SKCM patients harboring this barcode	Number of THCA patients harboring this barcode	Number of SKCM BRAFV600E	Number of SKCM non-mutated		Barcode index	Barcode	Number of SKCM patients harboring this barcode	Number of THCA patients harboring this barcode	Number of THCA BRAFV600E	Number of THCA non-mutated
1	[ 0. 1. 0. 0. 0. 0. 0. 0. 0. 0. 0. 0. 0. 0. 0. 0. 0.]	181	0	81	100		12	[ 1. 0. 0. 0. 0. 0. 0. 0. 0. 0. 0. 0. 0. 0. 0. 0. 0.]	3	142	90	52
2	[ 0. 1. 0. 0. 0. 1. 0. 0. 0. 0. 0. 0. 0. 0. 0. 0. 0.]	17	0	7	10		96	[ 1. 0. 1. 0. 0. 0. 0. 0. 0. 0. 0. 0. 0. 0. 0. 0. 0.]	0	59	54	5
3	[ 0. 1. 0. 0. 0. -1. 0. 0. 0. 0. 0. 0. 0. 0. 0. 0. 0.]	11	0	5	6		98	[ 1. 0. -1. 0. 0. 0. 0. 0. 0. 0. 0. 0. 0. 0. 0. 0. 0.]	0	43	1	42
4	[ 0. 1. 0. 0. 0. 0. 0. 1. 0. 0. 0. 0. 0. 0. 0. 0. 0.]	10	0	4	6		101	[ 1. 0. 0. 1. 0. 0. 0. 0. 0. 0. 0. 0. 0. 0. 0. 0. 0.]	0	38	26	12
5	[ 0. 1. 0. 0. 0. 0. 0. -1. 0. 0. 0. 0. 0. 0. 0. 0. 0.]	8	0				115	[ 1. 0. -1. -1. 0. 0. 0. 0. 0. 0. 0. 0. 0. 0. 0. 0. 0.]	0	7
6	[ 1. 1. 0. 0. 0. 0. 0. 0. 0. 0. 0. 0. 0. 0. 0. 0. 0.]	6	0				135	[ 1. 0. 0. -1. 0. 0. 0. 0. 0. 0. 0. 0. 0. 0. 0. 0. 0.]	0	7
7	[ 0. 1. 0. 0. 1. 0. 0. 0. 0. 0. 0. 0. 0. 0. 0. 0. 0.]	5	0				108	[ 1. 0. 1. 1. 0. 0. 0. 0. 0. 0. 0. 0. 0. 0. 0. 0. 0.]	0	6
8	[ 0. 1. 0. 1. 0. 0. 0. 0. 0. 0. 0. 0. 0. 0. 0. 0. 0.]	5	0				102	[ 1. 0. 0. 0. 0. 0. 1. 0. 0. 0. 0. 0. 0. 0. 0. 0. 0.]	0	5
9	[ 0. 1. 0. -1. 0. 0. 0. 0. 0. 0. 0. 0. 0. 0. 0. 0. 0.]	4	0				29	[ 1. 0. 0. 0. -1. 0. 0. 0. 0. 0. 0. 0. 0. 0. 0. 0. 0.]	2	4
10	[ 1. 1. 0. 0. -1. 0. 0. 0. 0. 0. 0. 0. 0. 0. 0. 0. 0.]	4	0				111	[ 1. 0. 0. 0. 0. 0. 0. 0. 0. 0. 1. 0. 0. 0. 0. 0. 0.]	0	4
11	[ 0. 1. 0. 0. 0. 1. 0. 1. 0. 0. 0. 0. 0. 0. 0. 0. 0.]	3	0				117	[ 1. 0. 0. 0. 1. 0. 0. 0. 0. 0. 0. 0. 0. 0. 0. 0. 0.]	0	4
12	[ 1. 0. 0. 0. 0. 0. 0. 0. 0. 0. 0. 0. 0. 0. 0. 0. 0.]	3	142				88	[ 1. 0. 1. 0. 1. 0. 0. 0. 0. 0. 0. 0. 0. 0. 0. 0. 0.]	0	3
13	[ 0. 1. 0. 0. 0. 1. 0. -1. 0. 0. 0. 0. 0. 0. 0. 0. 0.]	3	0				91	[ 1. 0. 0. 0. 0. 0. -1. 0. 0. 0. 0. 0. 0. 0. 0. 0. 0.]	0	3
14	[ 0. 1. 0. 0. 0. 0. 0. 0. -1. 0. 0. 0. 0. 0. 0. 0. 0.]	3	0				97	[ 1. 0. 0. 1. -1. 0. 0. 0. 0. 0. 0. 0. 0. 0. 0. 0. 0.]	0	3
15	[ 1. 1. 0. -1. 0. 0. 0. 0. 0. 0. 0. 0. 0. 0. 0. 0. 0.]	2	0				100	[ 1. 0. 1. 0. 1. 0. 1. 0. 0. 0. 0. 0. 0. 0. 0. 0. 0.]	0	2
16	[ 0. 1. 0. 0. 0. 0. 1. 0. 0. 0. 0. 0. 0. 0. 0. 0. 0.]	2	0				107	[ 1. 0. 0. -1. 1. 0. 0. 0. 0. 0. 0. 0. 0. 0. 0. 0. 0.]	0	2
17	[ 1. 0. 1. -1. -1. 0. 0. 0. 0. 0. 0. 0. 0. 0. 0. 0. 0.]	2	0				110	[ 1. 0. -1. 1. 0. 0. 0. 0. 0. 0. 0. 0. 0. 0. 0. 0. 0.]	0	2
18	[ 0. 1. -1. 0. 0. 0. 0. 0. 0. 0. 0. 0. 0. 0. 0. 0. 0.]	2	0				129	[ 1. -1. 0. 0. 0. 0. 0. 0. 0. 0. 0. 0. 0. 0. 0. 0. 0.]	0	2
19	[ 0. 1. 0. 0. 0. -1. 0. 0. 0. 0. 0. 0. 0. 0. 1. 0. 0.]	2	0				85	[ 1. 0. 1. 0. -1. 0. 0. 0. 0. 0. 0. 0. 0. 0. 0. 0. 0.]	1	1
20	[ 0. 1. 0. 0. 1. 1. 0. -1. 0. 0. 0. 0. 0. 0. 0. 0. 0.]	2	0				89	[ 1. 0. -1. -1. -1. 0. 0. 0. 0. 0. 0. 0. 0. 0. 0. 0. 0.]	0	1
21	[ 0. 0. 0. 0. -1. 0. 0. 0. 0. 0. 0. 0. 0. 0. 0. 0. 0.]	2	0				90	[ 1. 0. 0. 0. 0. 1. 0. 0. -1. 0. 0. 0. 0. 0. 0. 0. 0.]	0	1
22	[ 0. 1. 0. 0. 0. 0. 0. 0. 1. 0. 0. 0. 0. 0. 0. 0. 0.]	2	0				92	[ 1. 0. 0. 0. 0. 0. 0. 0. 0. 1. 0. 0. 0. 0. 0. 0. 0.]	0	1
23	[ 0. 1. 0. 0. 1. 1. 0. 0. 0. 0. 0. 0. 0. 0. 0. 0. 0.]	2	0				93	[ 1. 0. 1. 0. 1. -1. 1. 0. 0. 0. 0. 0. 0. 0. 0. 0. 0.]	0	1
24	[ 1. 1. 1. -1. 0. 0. 0. 0. 0. 0. 0. 0. 0. 0. 0. 0. 0.]	2	0				94	[ 1. 0. -1. -1. 1. 0. 0. 0. 0. 0. 0. 0. 0. 0. 0. 0. 0.]	0	1
25	[ 1. 1. 0. -1. -1. 0. 0. 0. 0. 0. 0. 0. 0. 0. 0. 0. 0.]	2	0				95	[ 1. 0. 0. -1. 0. -1. 0. 0. 0. 1. 0. 0. 0. 0. 0. 0. 0.]	0	1
26	[ 0. 1. 0. 0. 0. 1. 0. 0. -1. 0. 0. 0. 0. 0. 0. 0. 0.]	2	0				99	[ 1. 0. 0. 0. 0. 0. 0. 0. 0. 0. 0. 0. 0. 1. 0. 0. 0.]	0	1
27	[ 0. 1. 0. 0. -1. 0. 1. 0. 0. 0. 0. 0. 0. 0. 0. 0. 0.]	2	0				103	[ 1. 0. -1. 0. 0. 0. 0. 0. 0. 0. 1. 0. 0. 0. 0. 0. 0.]	0	1
28	[ 0. 1. 1. -1. 0. 0. -1. 0. 0. 0. 0. 0. 0. 0. 0. 0. 0.]	2	0				104	[ 1. 0. 1. -1. 0. 0. 1. 0. 0. 0. 0. 0. 0. 0. 0. 0. 0.]	0	1
29	[ 1. 0. 0. 0. -1. 0. 0. 0. 0. 0. 0. 0. 0. 0. 0. 0. 0.]	2	4				105	[ 1. 0. 0. 1. 0. 0. -1. 0. 0. 0. 0. 0. 0. 0. 0. 0. 0.]	0	1
30	[ 1. 1. 1. -1. 0. -1. 0. 0. 0. 0. 0. 0. 0. 0. 0. 0. 0.]	2	0				106	[ 1. 0. -1. 0. 1. 0. 0. 0. 0. 0. 0. 0. 0. 0. 0. 0. 0.]	0	1
31	[ 0. 1. 0. 0. -1. 1. 0. 0. 0. 0. 0. 0. 0. 0. 0. 0. 0.]	2	0				109	[ 1. 0. 0. 0. -1. 0. 0. 0. -1. 0. 0. 0. 0. 0. 0. 0. 0.]	0	1
32	[ 0. 0. 0. 0. 0. 0. 0. 0. 1. 0. 0. 0. 0. 1. 0. 0. 0.]	1	0				112	[ 1. 0. 1. 0. 0. 0. 1. 0. 0. 0. 0. 0. 0. 0. 0. 0. 0.]	0	1
33	[ 0. 0. 0. 0. 0. 0. 0. 0. 0. 0. 1. 0. 0. 0. 0. 0. 0.]	1	0				113	[ 1. 0. 0. 0. 0. 0. 0. 0. -1. 0. 0. 0. 0. 0. 0. 0. 0.]	0	1
34	[ 1. 1. 1. -1. 0. 0. -1. 0. 0. 0. 0. 0. 0. 0. 0. 0. 0.]	1	0				114	[ 1. 0. 0. -1. 1. -1. 0. 0. 0. 0. 0. 0. 0. 0. 0. 0. 0.]	0	1
35	[ 1. 1. 1. -1. 0. -1. -1. 0. 0. 0. 0. 0. 0. 0. 0. 0. 1.]	1	0				116	[ 1. 0. -1. 0. 0. 0. 0. 0. 0. 0. 0. 0. -1. 0. 0. 0. 0.]	0	1
36	[ 0. 1. 0. 1. 0. 0. 0. -1. 0. 0. 0. 0. 0. 0. 0. 0. 0.]	1	0				118	[ 1. 0. 0. -1. 0. 0. 1. 0. 0. 0. 0. 0. 0. 0. 0. 0. 0.]	0	1
37	[ 0. 1. 0. 0. 0. 0. 0. 0. 1. 0. 0. 0. -1. 0. 0. 0. 0.]	1	0				119	[ 1. 0. 0. 0. -1. 0. 0. 0. 0. 0. 0. 1. 0. 0. 0. 0. 0.]	0	1
38	[ 0. 1. 0. 0. 0. 0. 0. 0. 0. 0. 0. 0. 0. 0. 0. 1. 0.]	1	0				120	[ 1. 0. 0. 1. 0. 0. 0. 1. 0. 0. 0. 0. 0. 0. 0. 0. 0.]	0	1
39	[ 0. 1. 0. 0. 0. 0. 0. 1. 0. 0. 0. 1. 0. 0. 0. 0. 0.]	1	0				121	[ 1. 0. 0. 1. 0. 0. 0. 0. 0. 1. 0. 0. 0. 0. 0. 0. 0.]	0	1
40	[ 1. 1. 0. 0. 0. 0. 0. -1. 0. 0. 0. 0. 0. 0. 0. 0. 0.]	1	0				122	[ 1. 0. 1. 0. 0. -1. 1. 0. 0. 0. 0. 0. 0. 0. 0. 0. 0.]	0	1
41	[ 0. 1. 0. 0. 0. -1. 0. 0. 1. 0. 0. 0. 0. 0. 0. 0. 0.]	1	0				123	[ 1. 0. 1. -1. -1. 0. 0. 0. 0. 0. 0. 0. 0. -1. 0. 0. 0.]	0	1
42	[ 0. 1. 0. 0. -1. 0. 0. 0. 0. 0. 0. 0. -1. 0. 0. 0. 0.]	1	0				124	[ 1. 0. 0. 0. 0. -1. 0. 0. 0. 0. 1. 0. 0. 0. 0. 0. 0.]	0	1
43	[ 1. 1. 1. -1. 0. 0. 0. 0. 1. 0. 0. 0. 0. 0. 0. 0. 1.]	1	0				125	[ 1. 0. 0. 0. 0. -1. 0. 0. 0. 0. 0. 0. 0. 0. 0. 0. 0.]	0	1
44	[ 0. 1. 0. -1. 0. 0. -1. 0. 0. 0. 0. 0. 0. 0. 0. 0. 0.]	1	0				126	[ 1. 0. 0. 0. 0. 1. 0. 0. 0. 0. 0. 0. 0. 0. 0. 0. 0.]	0	1
45	[ 0. 1. 1. -1. 0. -1. 0. 0. 0. 0. 0. 0. 0. 0. 0. 0. 0.]	1	0				127	[ 1. 0. 0. 1. 0. 0. 0. 0. -1. 0. 0. 0. 0. 0. 0. 0. 0.]	0	1
46	[ 1. 0. 0. 0. 0. 1. 0. 0. 0. 1. 0. 0. 0. 0. 0. 0. 0.]	1	0				128	[ 1. 0. 0. 0. 1. 0. 1. 0. 0. 0. 0. 0. 0. 0. 0. 0. 0.]	0	1
47	[ 0. 1. 0. 0. 0. 0. 0. 0. 0. 0. 0. 0. 1. 0. 0. 0. 0.]	1	0				130	[ 1. 0. 0. -1. 1. -1. 1. 0. 0. 0. 0. 0. 0. 0. 0. 0. 0.]	0	1
48	[ 0. 1. 1. -1. 0. 0. -1. 0. 0. -1. 0. 0. 0. 0. 0. 0. 0.]	1	0				131	[ 1. -1. -1. 0. 0. 0. 0. 0. 0. -1. 0. 0. 0. 0. 0. 0. 0.]	0	1
49	[ 1. 1. 1. 0. -1. -1. 0. 0. 0. 0. 0. 0. 0. 0. 0. 0. 0.]	1	0				132	[ 1. 0. -1. 0. 0. -1. 0. 0. 0. 0. 0. 0. 0. 0. 0. 0. 0.]	0	1
50	[ 0. 0. 0. 0. -1. 0. 0. 0. 0. 0. 0. -1. 0. 0. 0. 0. 0.]	1	0				133	[ 1. -1. 0. 0. 0. 0. -1. 0. 0. 0. 0. 0. 0. 0. 0. 0. 0.]	0	1
51	[ 0. 0. 1. 0. 0. 0. 0. 0. 0. 0. 0. 0. 0. 0. 0. 0. 0.]	1	0				134	[ 1. 0. -1. 0. -1. 0. 0. 0. 0. 0. 0. 0. 0. 0. 1. 0. 0.]	0	1
52	[ 1. 1. 0. 0. -1. 1. 0. 0. -1. 0. 0. 0. 0. 0. 0. 0. 0.]	1	0				136	[ 1. 0. 1. -1. -1. 0. 1. 0. 0. 0. 0. 0. 0. 0. 0. 0. 0.]	0	1
53	[ 0. 1. 0. 0. 0. 1. 0. 0. 0. -1. 0. 0. 0. 0. 0. 0. 0.]	1	0				137	[ 1. 0. 0. 0. -1. 0. 0. 0. 0. 0. -1. 0. 0. 0. 0. 0. 0.]	0	1
54	[ 1. 1. 0. 0. -1. 0. 0. 0. 1. 0. 0. 0. 0. 0. 0. 0. 0.]	1	0				138	[ 1. 0. -1. 0. 0. 0. -1. 0. 0. 0. 0. 0. 0. 0. 0. 0. 0.]	0	1
55	[ 0. 1. 0. 0. 0. 0. 0. 1. 0. 0. 0. 0. -1. 0. 0. 0. 0.]	1	0				1	[ 0. 1. 0. 0. 0. 0. 0. 0. 0. 0. 0. 0. 0. 0. 0. 0. 0.]	181	0
56	[ 1. 0. 1. -1. -1. 0. 0. 0. 0. 1. 0. 0. 0. 0. 0. 0. 0.]	1	0				2	[ 0. 1. 0. 0. 0. 1. 0. 0. 0. 0. 0. 0. 0. 0. 0. 0. 0.]	17	0
57	[ 0. 0. 0. 0. 0. 0. 0. 0. 0. 0. 0. -1. 0. 0. 0. 0. 0.]	1	0				3	[ 0. 1. 0. 0. 0. -1. 0. 0. 0. 0. 0. 0. 0. 0. 0. 0. 0.]	11	0
58	[ 0. 1. 0. 0. 0. 0. 0. 0. 0. 0. 0. -1. 0. 0. 0. 0. 0.]	1	0				4	[ 0. 1. 0. 0. 0. 0. 0. 1. 0. 0. 0. 0. 0. 0. 0. 0. 0.]	10	0
59	[ 0. 1. 1. 0. 0. 0. -1. 0. -1. 0. 0. 0. 0. 0. 0. 0. 0.]	1	0				5	[ 0. 1. 0. 0. 0. 0. 0. -1. 0. 0. 0. 0. 0. 0. 0. 0. 0.]	8	0
60	[ 1. 1. 1. -1. 0. 0. -1. -1. 0. 0. 0. 0. 0. 0. 0. 0. 0.]	1	0				6	[ 1. 1. 0. 0. 0. 0. 0. 0. 0. 0. 0. 0. 0. 0. 0. 0. 0.]	6	0
61	[ 0. 1. 0. 0. 0. 1. 0. 0. 0. 0. 0. 0. 0. 0. 0. -1. 0.]	1	0				7	[ 0. 1. 0. 0. 1. 0. 0. 0. 0. 0. 0. 0. 0. 0. 0. 0. 0.]	5	0
62	[ 1. 1. 0. -1. 0. 1. 0. 0. 0. 0. 0. 0. 0. 0. 0. 0. 0.]	1	0				8	[ 0. 1. 0. 1. 0. 0. 0. 0. 0. 0. 0. 0. 0. 0. 0. 0. 0.]	5	0
63	[ 0. 1. 0. 0. 0. 1. 0. 0. 0. 0. 0. 1. 0. 0. 0. 0. 0.]	1	0				9	[ 0. 1. 0. -1. 0. 0. 0. 0. 0. 0. 0. 0. 0. 0. 0. 0. 0.]	4	0
64	[ 1. 1. 1. -1. 0. 0. 0. 0. 0. 0. 0. 0. 0. 0. 0. 0. 1.]	1	0				10	[ 1. 1. 0. 0. -1. 0. 0. 0. 0. 0. 0. 0. 0. 0. 0. 0. 0.]	4	0
65	[ 1. 1. 0. -1. 0. 0. -1. 0. 0. 0. 0. 0. 0. 0. 0. 0. 0.]	1	0				11	[ 0. 1. 0. 0. 0. 1. 0. 1. 0. 0. 0. 0. 0. 0. 0. 0. 0.]	3	0
66	[ 0. 1. 0. 0. 0. -1. -1. 0. 0. 0. 0. 0. 0. 0. 0. 0. 0.]	1	0				13	[ 0. 1. 0. 0. 0. 1. 0. -1. 0. 0. 0. 0. 0. 0. 0. 0. 0.]	3	0
67	[ 0. 1. -1. 1. 0. 0. 0. -1. 0. 0. 0. 0. 0. 0. 0. 0. 0.]	1	0				14	[ 0. 1. 0. 0. 0. 0. 0. 0. -1. 0. 0. 0. 0. 0. 0. 0. 0.]	3	0
68	[ 0. 1. 1. 0. 0. -1. 0. 0. 0. 0. 0. 0. 0. 0. 0. 0. 0.]	1	0				15	[ 1. 1. 0. -1. 0. 0. 0. 0. 0. 0. 0. 0. 0. 0. 0. 0. 0.]	2	0
69	[ 0. 1. 0. 0. 0. 0. 0. 0. -1. 0. -1. 0. 0. 0. 0. 0. 0.]	1	0				16	[ 0. 1. 0. 0. 0. 0. 1. 0. 0. 0. 0. 0. 0. 0. 0. 0. 0.]	2	0
70	[ 0. 1. 0. 0. 0. 0. 0. 0. 0. 1. 0. 0. 0. 0. 0. 0. 0.]	1	0				17	[ 1. 0. 1. -1. -1. 0. 0. 0. 0. 0. 0. 0. 0. 0. 0. 0. 0.]	2	0
71	[ 1. 1. 1. -1. -1. 0. 0. 0. 0. 0. 0. 0. 0. 0. 0. 0. 0.]	1	0				18	[ 0. 1. -1. 0. 0. 0. 0. 0. 0. 0. 0. 0. 0. 0. 0. 0. 0.]	2	0
72	[ 0. 1. 0. 0. 0. -1. 0. 1. 0. 0. 0. 0. 0. 0. 0. 0. 0.]	1	0				19	[ 0. 1. 0. 0. 0. -1. 0. 0. 0. 0. 0. 0. 0. 0. 1. 0. 0.]	2	0
73	[ 1. 0. 0. 0. -1. 0. 0. 0. 0. 0. 0. -1. 0. 0. 0. 0. 0.]	1	0				20	[ 0. 1. 0. 0. 1. 1. 0. -1. 0. 0. 0. 0. 0. 0. 0. 0. 0.]	2	0
74	[ 0. 1. 0. 1. -1. 0. 0. -1. 0. 0. 0. 0. 0. 0. 0. 0. 0.]	1	0				21	[ 0. 0. 0. 0. -1. 0. 0. 0. 0. 0. 0. 0. 0. 0. 0. 0. 0.]	2	0
75	[ 0. 0. 0. 0. -1. 1. 1. 0. 0. 0. 0. 0. 0. 0. 0. 0. 0.]	1	0				22	[ 0. 1. 0. 0. 0. 0. 0. 0. 1. 0. 0. 0. 0. 0. 0. 0. 0.]	2	0
76	[ 1. 1. 0. 0. 0. 0. 0. 1. 0. 0. 0. 0. 0. 0. 0. 0. 0.]	1	0				23	[ 0. 1. 0. 0. 1. 1. 0. 0. 0. 0. 0. 0. 0. 0. 0. 0. 0.]	2	0
77	[ 1. 0. 1. -1. 0. 0. -1. 0. 0. 0. 0. 0. 0. 0. 1. 0. 0.]	1	0				24	[ 1. 1. 1. -1. 0. 0. 0. 0. 0. 0. 0. 0. 0. 0. 0. 0. 0.]	2	0
78	[ 0. 1. 0. 0. -1. 0. 0. 0. 0. 0. 0. 0. 0. 0. 0. 0. 0.]	1	0				25	[ 1. 1. 0. -1. -1. 0. 0. 0. 0. 0. 0. 0. 0. 0. 0. 0. 0.]	2	0
79	[ 0. 1. 0. 0. 0. 0. 0. 1. 0. 0. -1. 0. 0. 0. 0. 0. 0.]	1	0				26	[ 0. 1. 0. 0. 0. 1. 0. 0. -1. 0. 0. 0. 0. 0. 0. 0. 0.]	2	0
80	[ 0. 1. 0. 0. 0. 0. 0. 0. 0. 0. 0. 0. 0. 0. 0. -1. 0.]	1	0				27	[ 0. 1. 0. 0. -1. 0. 1. 0. 0. 0. 0. 0. 0. 0. 0. 0. 0.]	2	0
81	[ 0. 1. 0. 0. 0. 1. 0. 0. 0. 1. 0. 0. 0. 0. 0. 0. 0.]	1	0				28	[ 0. 1. 1. -1. 0. 0. -1. 0. 0. 0. 0. 0. 0. 0. 0. 0. 0.]	2	0
82	[ 0. 1. 0. -1. 0. 1. 0. 0. 0. 0. 0. 0. 0. 0. 0. 0. 0.]	1	0				30	[ 1. 1. 1. -1. 0. -1. 0. 0. 0. 0. 0. 0. 0. 0. 0. 0. 0.]	2	0
83	[ 0. 0. 0. 0. 0. 0. 0. 0. 0. 0. 0. 0. 0. 0. 0. 0. 0.]	1	0				31	[ 0. 1. 0. 0. -1. 1. 0. 0. 0. 0. 0. 0. 0. 0. 0. 0. 0.]	2	0
84	[ 1. 1. 0. 0. -1. 1. 0. 0. 0. 0. 0. 0. 0. 0. 0. 0. 0.]	1	0				32	[ 0. 0. 0. 0. 0. 0. 0. 0. 1. 0. 0. 0. 0. 1. 0. 0. 0.]	1	0
85	[ 1. 0. 1. 0. -1. 0. 0. 0. 0. 0. 0. 0. 0. 0. 0. 0. 0.]	1	1				33	[ 0. 0. 0. 0. 0. 0. 0. 0. 0. 0. 1. 0. 0. 0. 0. 0. 0.]	1	0
86	[ 1. 0. 1. -1. 0. 0. 0. 0. 1. 1. 0. 0. 0. 0. 0. 0. 0.]	1	0				34	[ 1. 1. 1. -1. 0. 0. -1. 0. 0. 0. 0. 0. 0. 0. 0. 0. 0.]	1	0
87	[ 1. 1. 0. 0. 0. 0. 1. 0. 0. 0. 0. 0. 0. 0. 0. 0. 0.]	1	0				35	[ 1. 1. 1. -1. 0. -1. -1. 0. 0. 0. 0. 0. 0. 0. 0. 0. 1.]	1	0
88	[ 1. 0. 1. 0. 1. 0. 0. 0. 0. 0. 0. 0. 0. 0. 0. 0. 0.]	0	3				36	[ 0. 1. 0. 1. 0. 0. 0. -1. 0. 0. 0. 0. 0. 0. 0. 0. 0.]	1	0
89	[ 1. 0. -1. -1. -1. 0. 0. 0. 0. 0. 0. 0. 0. 0. 0. 0. 0.]	0	1				37	[ 0. 1. 0. 0. 0. 0. 0. 0. 1. 0. 0. 0. -1. 0. 0. 0. 0.]	1	0
90	[ 1. 0. 0. 0. 0. 1. 0. 0. -1. 0. 0. 0. 0. 0. 0. 0. 0.]	0	1				38	[ 0. 1. 0. 0. 0. 0. 0. 0. 0. 0. 0. 0. 0. 0. 0. 1. 0.]	1	0
91	[ 1. 0. 0. 0. 0. 0. -1. 0. 0. 0. 0. 0. 0. 0. 0. 0. 0.]	0	3				39	[ 0. 1. 0. 0. 0. 0. 0. 1. 0. 0. 0. 1. 0. 0. 0. 0. 0.]	1	0
92	[ 1. 0. 0. 0. 0. 0. 0. 0. 0. 1. 0. 0. 0. 0. 0. 0. 0.]	0	1				40	[ 1. 1. 0. 0. 0. 0. 0. -1. 0. 0. 0. 0. 0. 0. 0. 0. 0.]	1	0
93	[ 1. 0. 1. 0. 1. -1. 1. 0. 0. 0. 0. 0. 0. 0. 0. 0. 0.]	0	1				41	[ 0. 1. 0. 0. 0. -1. 0. 0. 1. 0. 0. 0. 0. 0. 0. 0. 0.]	1	0
94	[ 1. 0. -1. -1. 1. 0. 0. 0. 0. 0. 0. 0. 0. 0. 0. 0. 0.]	0	1				42	[ 0. 1. 0. 0. -1. 0. 0. 0. 0. 0. 0. 0. -1. 0. 0. 0. 0.]	1	0
95	[ 1. 0. 0. -1. 0. -1. 0. 0. 0. 1. 0. 0. 0. 0. 0. 0. 0.]	0	1				43	[ 1. 1. 1. -1. 0. 0. 0. 0. 1. 0. 0. 0. 0. 0. 0. 0. 1.]	1	0
96	[ 1. 0. 1. 0. 0. 0. 0. 0. 0. 0. 0. 0. 0. 0. 0. 0. 0.]	0	59				44	[ 0. 1. 0. -1. 0. 0. -1. 0. 0. 0. 0. 0. 0. 0. 0. 0. 0.]	1	0
97	[ 1. 0. 0. 1. -1. 0. 0. 0. 0. 0. 0. 0. 0. 0. 0. 0. 0.]	0	3				45	[ 0. 1. 1. -1. 0. -1. 0. 0. 0. 0. 0. 0. 0. 0. 0. 0. 0.]	1	0
98	[ 1. 0. -1. 0. 0. 0. 0. 0. 0. 0. 0. 0. 0. 0. 0. 0. 0.]	0	43				46	[ 1. 0. 0. 0. 0. 1. 0. 0. 0. 1. 0. 0. 0. 0. 0. 0. 0.]	1	0
99	[ 1. 0. 0. 0. 0. 0. 0. 0. 0. 0. 0. 0. 0. 1. 0. 0. 0.]	0	1				47	[ 0. 1. 0. 0. 0. 0. 0. 0. 0. 0. 0. 0. 1. 0. 0. 0. 0.]	1	0
100	[ 1. 0. 1. 0. 1. 0. 1. 0. 0. 0. 0. 0. 0. 0. 0. 0. 0.]	0	2				48	[ 0. 1. 1. -1. 0. 0. -1. 0. 0. -1. 0. 0. 0. 0. 0. 0. 0.]	1	0
101	[ 1. 0. 0. 1. 0. 0. 0. 0. 0. 0. 0. 0. 0. 0. 0. 0. 0.]	0	38				49	[ 1. 1. 1. 0. -1. -1. 0. 0. 0. 0. 0. 0. 0. 0. 0. 0. 0.]	1	0
102	[ 1. 0. 0. 0. 0. 0. 1. 0. 0. 0. 0. 0. 0. 0. 0. 0. 0.]	0	5				50	[ 0. 0. 0. 0. -1. 0. 0. 0. 0. 0. 0. -1. 0. 0. 0. 0. 0.]	1	0
103	[ 1. 0. -1. 0. 0. 0. 0. 0. 0. 0. 1. 0. 0. 0. 0. 0. 0.]	0	1				51	[ 0. 0. 1. 0. 0. 0. 0. 0. 0. 0. 0. 0. 0. 0. 0. 0. 0.]	1	0
104	[ 1. 0. 1. -1. 0. 0. 1. 0. 0. 0. 0. 0. 0. 0. 0. 0. 0.]	0	1				52	[ 1. 1. 0. 0. -1. 1. 0. 0. -1. 0. 0. 0. 0. 0. 0. 0. 0.]	1	0
105	[ 1. 0. 0. 1. 0. 0. -1. 0. 0. 0. 0. 0. 0. 0. 0. 0. 0.]	0	1				53	[ 0. 1. 0. 0. 0. 1. 0. 0. 0. -1. 0. 0. 0. 0. 0. 0. 0.]	1	0
106	[ 1. 0. -1. 0. 1. 0. 0. 0. 0. 0. 0. 0. 0. 0. 0. 0. 0.]	0	1				54	[ 1. 1. 0. 0. -1. 0. 0. 0. 1. 0. 0. 0. 0. 0. 0. 0. 0.]	1	0
107	[ 1. 0. 0. -1. 1. 0. 0. 0. 0. 0. 0. 0. 0. 0. 0. 0. 0.]	0	2				55	[ 0. 1. 0. 0. 0. 0. 0. 1. 0. 0. 0. 0. -1. 0. 0. 0. 0.]	1	0
108	[ 1. 0. 1. 1. 0. 0. 0. 0. 0. 0. 0. 0. 0. 0. 0. 0. 0.]	0	6				56	[ 1. 0. 1. -1. -1. 0. 0. 0. 0. 1. 0. 0. 0. 0. 0. 0. 0.]	1	0
109	[ 1. 0. 0. 0. -1. 0. 0. 0. -1. 0. 0. 0. 0. 0. 0. 0. 0.]	0	1				57	[ 0. 0. 0. 0. 0. 0. 0. 0. 0. 0. 0. -1. 0. 0. 0. 0. 0.]	1	0
110	[ 1. 0. -1. 1. 0. 0. 0. 0. 0. 0. 0. 0. 0. 0. 0. 0. 0.]	0	2				58	[ 0. 1. 0. 0. 0. 0. 0. 0. 0. 0. 0. -1. 0. 0. 0. 0. 0.]	1	0
111	[ 1. 0. 0. 0. 0. 0. 0. 0. 0. 0. 1. 0. 0. 0. 0. 0. 0.]	0	4				59	[ 0. 1. 1. 0. 0. 0. -1. 0. -1. 0. 0. 0. 0. 0. 0. 0. 0.]	1	0
112	[ 1. 0. 1. 0. 0. 0. 1. 0. 0. 0. 0. 0. 0. 0. 0. 0. 0.]	0	1				60	[ 1. 1. 1. -1. 0. 0. -1. -1. 0. 0. 0. 0. 0. 0. 0. 0. 0.]	1	0
113	[ 1. 0. 0. 0. 0. 0. 0. 0. -1. 0. 0. 0. 0. 0. 0. 0. 0.]	0	1				61	[ 0. 1. 0. 0. 0. 1. 0. 0. 0. 0. 0. 0. 0. 0. 0. -1. 0.]	1	0
114	[ 1. 0. 0. -1. 1. -1. 0. 0. 0. 0. 0. 0. 0. 0. 0. 0. 0.]	0	1				62	[ 1. 1. 0. -1. 0. 1. 0. 0. 0. 0. 0. 0. 0. 0. 0. 0. 0.]	1	0
115	[ 1. 0. -1. -1. 0. 0. 0. 0. 0. 0. 0. 0. 0. 0. 0. 0. 0.]	0	7				63	[ 0. 1. 0. 0. 0. 1. 0. 0. 0. 0. 0. 1. 0. 0. 0. 0. 0.]	1	0
116	[ 1. 0. -1. 0. 0. 0. 0. 0. 0. 0. 0. 0. -1. 0. 0. 0. 0.]	0	1				64	[ 1. 1. 1. -1. 0. 0. 0. 0. 0. 0. 0. 0. 0. 0. 0. 0. 1.]	1	0
117	[ 1. 0. 0. 0. 1. 0. 0. 0. 0. 0. 0. 0. 0. 0. 0. 0. 0.]	0	4				65	[ 1. 1. 0. -1. 0. 0. -1. 0. 0. 0. 0. 0. 0. 0. 0. 0. 0.]	1	0
118	[ 1. 0. 0. -1. 0. 0. 1. 0. 0. 0. 0. 0. 0. 0. 0. 0. 0.]	0	1				66	[ 0. 1. 0. 0. 0. -1. -1. 0. 0. 0. 0. 0. 0. 0. 0. 0. 0.]	1	0
119	[ 1. 0. 0. 0. -1. 0. 0. 0. 0. 0. 0. 1. 0. 0. 0. 0. 0.]	0	1				67	[ 0. 1. -1. 1. 0. 0. 0. -1. 0. 0. 0. 0. 0. 0. 0. 0. 0.]	1	0
120	[ 1. 0. 0. 1. 0. 0. 0. 1. 0. 0. 0. 0. 0. 0. 0. 0. 0.]	0	1				68	[ 0. 1. 1. 0. 0. -1. 0. 0. 0. 0. 0. 0. 0. 0. 0. 0. 0.]	1	0
121	[ 1. 0. 0. 1. 0. 0. 0. 0. 0. 1. 0. 0. 0. 0. 0. 0. 0.]	0	1				69	[ 0. 1. 0. 0. 0. 0. 0. 0. -1. 0. -1. 0. 0. 0. 0. 0. 0.]	1	0
122	[ 1. 0. 1. 0. 0. -1. 1. 0. 0. 0. 0. 0. 0. 0. 0. 0. 0.]	0	1				70	[ 0. 1. 0. 0. 0. 0. 0. 0. 0. 1. 0. 0. 0. 0. 0. 0. 0.]	1	0
123	[ 1. 0. 1. -1. -1. 0. 0. 0. 0. 0. 0. 0. 0. -1. 0. 0. 0.]	0	1				71	[ 1. 1. 1. -1. -1. 0. 0. 0. 0. 0. 0. 0. 0. 0. 0. 0. 0.]	1	0
124	[ 1. 0. 0. 0. 0. -1. 0. 0. 0. 0. 1. 0. 0. 0. 0. 0. 0.]	0	1				72	[ 0. 1. 0. 0. 0. -1. 0. 1. 0. 0. 0. 0. 0. 0. 0. 0. 0.]	1	0
125	[ 1. 0. 0. 0. 0. -1. 0. 0. 0. 0. 0. 0. 0. 0. 0. 0. 0.]	0	1				73	[ 1. 0. 0. 0. -1. 0. 0. 0. 0. 0. 0. -1. 0. 0. 0. 0. 0.]	1	0
126	[ 1. 0. 0. 0. 0. 1. 0. 0. 0. 0. 0. 0. 0. 0. 0. 0. 0.]	0	1				74	[ 0. 1. 0. 1. -1. 0. 0. -1. 0. 0. 0. 0. 0. 0. 0. 0. 0.]	1	0
127	[ 1. 0. 0. 1. 0. 0. 0. 0. -1. 0. 0. 0. 0. 0. 0. 0. 0.]	0	1				75	[ 0. 0. 0. 0. -1. 1. 1. 0. 0. 0. 0. 0. 0. 0. 0. 0. 0.]	1	0
128	[ 1. 0. 0. 0. 1. 0. 1. 0. 0. 0. 0. 0. 0. 0. 0. 0. 0.]	0	1				76	[ 1. 1. 0. 0. 0. 0. 0. 1. 0. 0. 0. 0. 0. 0. 0. 0. 0.]	1	0
129	[ 1. -1. 0. 0. 0. 0. 0. 0. 0. 0. 0. 0. 0. 0. 0. 0. 0.]	0	2				77	[ 1. 0. 1. -1. 0. 0. -1. 0. 0. 0. 0. 0. 0. 0. 1. 0. 0.]	1	0
130	[ 1. 0. 0. -1. 1. -1. 1. 0. 0. 0. 0. 0. 0. 0. 0. 0. 0.]	0	1				78	[ 0. 1. 0. 0. -1. 0. 0. 0. 0. 0. 0. 0. 0. 0. 0. 0. 0.]	1	0
131	[ 1. -1. -1. 0. 0. 0. 0. 0. 0. -1. 0. 0. 0. 0. 0. 0. 0.]	0	1				79	[ 0. 1. 0. 0. 0. 0. 0. 1. 0. 0. -1. 0. 0. 0. 0. 0. 0.]	1	0
132	[ 1. 0. -1. 0. 0. -1. 0. 0. 0. 0. 0. 0. 0. 0. 0. 0. 0.]	0	1				80	[ 0. 1. 0. 0. 0. 0. 0. 0. 0. 0. 0. 0. 0. 0. 0. -1. 0.]	1	0
133	[ 1. -1. 0. 0. 0. 0. -1. 0. 0. 0. 0. 0. 0. 0. 0. 0. 0.]	0	1				81	[ 0. 1. 0. 0. 0. 1. 0. 0. 0. 1. 0. 0. 0. 0. 0. 0. 0.]	1	0
134	[ 1. 0. -1. 0. -1. 0. 0. 0. 0. 0. 0. 0. 0. 0. 1. 0. 0.]	0	1				82	[ 0. 1. 0. -1. 0. 1. 0. 0. 0. 0. 0. 0. 0. 0. 0. 0. 0.]	1	0
135	[ 1. 0. 0. -1. 0. 0. 0. 0. 0. 0. 0. 0. 0. 0. 0. 0. 0.]	0	7				83	[ 0. 0. 0. 0. 0. 0. 0. 0. 0. 0. 0. 0. 0. 0. 0. 0. 0.]	1	0
136	[ 1. 0. 1. -1. -1. 0. 1. 0. 0. 0. 0. 0. 0. 0. 0. 0. 0.]	0	1				84	[ 1. 1. 0. 0. -1. 1. 0. 0. 0. 0. 0. 0. 0. 0. 0. 0. 0.]	1	0
137	[ 1. 0. 0. 0. -1. 0. 0. 0. 0. 0. -1. 0. 0. 0. 0. 0. 0.]	0	1				86	[ 1. 0. 1. -1. 0. 0. 0. 0. 1. 1. 0. 0. 0. 0. 0. 0. 0.]	1	0
138	[ 1. 0. -1. 0. 0. 0. -1. 0. 0. 0. 0. 0. 0. 0. 0. 0. 0.]	0	1				87	[ 1. 1. 0. 0. 0. 0. 1. 0. 0. 0. 0. 0. 0. 0. 0. 0. 0.]	1	0
