## Supplementary material for "Overcoming Resistance to BRAF^V600E^ Inhibition in Melanoma by Deciphering and Targeting Personalized Protein Network Alterations": Table S5

### Sheet: Process-specific targets
Unbalanced process	Sign of amplitude (λa)	Protein targets	Suggested drugs	Notes
1	+	LKB1 fibronectin	Pazopanib* pUR4#	Approved for kidney cancer and some soft tissue sarcomas A fibronectin polimerization inhibitor		Symbol legend: * denotes an FDA-approved anti-cancer drug # denotes an existing drug that has not been approved for cancer ! denotes that the proteins upregulated by the unbalanced process cannot currently be targeted by drugs Note: The suggested drugs are presented to exemplify an optional design for combination therapy. Typically one or two protein targets for each unbalanced process suffice (d…
1	-	pS(79)ACC1 pS(21)GSK3a, pS(9)GSK3b	Firsocostat# Lithium*	Under development for fatty liver disease Approved for bipolar disorder
2	+	GAPDH Akt Stat5a cKit Her3	2-deoxy-D-glucose# Ipatasertib# Pimozide* Pazopanib* Elgemtumab#	A glycolysis inhibitor Is under clinical development, among other anti-Akt agents Approved for neurologic syndroms, including Tourette Approved for kidney cancer and some soft tissue sarcomas Under clinical development by Novartis
2	-	Her2 AR ERa	Herceptin* Enzalutamide* Tamoxifen*	An antibody targeting Her2 Anti-AR antibody. Approved for prostate cancer ER inhibitor
3	+	fibronectin HSP70	pUR4# JG-98#	A fibronectin polimerization inhibitor An allosteric inhibitor of HSP70
3	-	Her2 BRAF cKit pS(9)GSK3b	Herceptin* Dabrafenib* Pazopanib* Lithium*	An antibody targeting Her2 BRAFV600E inhibitor Approved for kidney cancer and some soft tissue sarcomas Approved for bipolar disorder
4	+	fibronectin Stat5a pT(180)Y(182)p38 pS(660)PKCb	pUR4# Pimozide* Ralimetinib# Ruboxistaurin#	A fibronectin polimerization inhibitor Approved for neurologic syndroms, including Tourette Under clinical development Under development by Eli Lilly for diabetis and heart failure
4	-	cMyc cyclin B1	! !
5	+	cyclin B1	!
5	-	pT(202)Y(204)MAPK pT(180)Y(182)p38	Trametinib* Ralimetinib#	Inhibits MEKMAPK upstream Under clinical development
6	+	pS(240/244)S6 pT(180)Y(182)p38 pT(202)Y(204)MAPK pT(308)Akt	PF4708671#/LJH-685# Ralimetinib# Trametinib* Ipatasertib#	S6K inhibitor/p90RSK inhibitor Under clinical development Inhibits MEKMAPK upstream Under development by Roche
6	-	Stat5a rictor	Pimozide* torkinib (pp242)#	Approved for neurologic syndroms, including Tourette An mTORC1/mTORC2 inhibitor
7	+	fibronectin HSP70	pUR4# JG-98#	A fibronectin polimerization inhibitor An allosteric inhibitor of HSP70
7	-	pS(473)Akt pT(389)S6K	Ipatasertib# PF4708671#	Under development by Roche S6K inhibitor
8	+	cKit GAPDH	Pazopanib* 2-deoxyglucose#	Approved for kidney cancer and some soft tissue sarcomas A glycolysis inhibitor
8	-	pS(473)Akt pS(657)PKCa	Ipatasertib#	Under development by Roche
9	+	pS(235/236)S6,pS(240/244)S6 pT(180)Y(182)p38 pS(660)PKCb	PF4708671#/LJH-685# Ralimetinib# Ruboxistaurin#	S6K inhibitor/p90RSK inhibitor Under clinical development Under development by Eli Lilly for diabetis and heart failure
9	-	cKit fibronectin	Pazopanib* pUR4#	Approved for kidney cancer and some soft tissue sarcomas A fibronectin polimerization inhibitor
10	+	GAPDH cyclin B1 fibronectin	2-deoxyglucose# ! pUR4#	A glycolysis inhibitor A fibronectin polimerization inhibitor
10	-	HSP70	JG-98#	An allosteric inhibitor of HSP70
11	+	GAPDH	2-deoxyglucose#	A glycolysis inhibitor
11	-	pS(240/244)S6 pS(536)NFkB Stat5a cKit	PF4708671#/LJH-685# Bortezomib* Pimozide* Pazopanib*	S6K inhibitor/p90RSK inhibitor Approved for multiple myeloma Approved for neurologic syndroms, including Tourette Approved for kidney cancer and some soft tissue sarcomas
12	+	pS(235/236)S6,pS(240/244)S6	PF4708671#/LJH-685#	S6K inhibitor/p90RSK inhibitor
12	-	Stat5a Her3 VEGFR2	Pimozide* Elgemtumab# Bevacizumab*	Approved for neurologic syndroms, including Tourette Under clinical development by Novartis Approved for brain, cervical, colon, kidney, lung, ovarian cancer
13	+	pS(235/236)S6 pT(202)Y(204)MAPK	PF4708671#/LJH-685# Trametinib*	S6K inhibitor/p90RSK inhibitor Inhibits MEKMAPK upstream
13	-	pT(308)Akt,pS(473)Akt	Ipatasertib#	Under development by Roche
14	+	cKit	Pazopanib*	Approved for kidney cancer and some soft tissue sarcomas
14	-	pS(235/236)S6, pS(240/244)S6 Her3	PF4708671#/LJH-685# Elgemtumab#	S6K inhibitor/p90RSK inhibitor Under clinical development by Novartis
15	+	cKit Akt	Pazopanib* Ipatasertib#	Approved for kidney cancer and some soft tissue sarcomas Under development by Roche
15	-	fibronectin	pUR4#	A fibronectin polimerization inhibitor
16	+	pT(308)Akt, pS(473)Akt fibronectin	Ipatasertib# pUR4#	Under development by Roche A fibronectin polimerization inhibitor
16	-	GAPDH pS(536)NFkB MEK1 cKit	2-deoxyglucose# Bortezomib* Trametinib* Pazopanib*	A glycolysis inhibitor Approved for multiple myeloma Approved for BRAFV600E melanoma Approved for kidney cancer and some soft tissue sarcomas
17	+	GAPDH Her3 pS(536)NFkB	2-deoxyglucose# Elgemtumab# Bortezomib*	A glycolysis inhibitor Under clinical development by Novartis Approved for multiple myeloma
17	-	pS(235/236)S6, pS(240/244)S6	PF4708671#/LJH-685#	S6K inhibitor/p90RSK inhibitor
