## Supplementary material for "Overcoming Resistance to BRAF^V600E^ Inhibition in Melanoma by Deciphering and Targeting Personalized Protein Network Alterations": Table S7

### Sheet: Cell line unbalanced processes
Unbalanced process (α)	Proteins and phosphoproteins that participate in the unbalanced process ** The degree of participation (G) is listed in parentheses for each protein *** Note that (+/-) signs represent correlation or anti-correlation between proteins in the process, and not direction of change in expression level	Total number of cell lines that harbor this process	Total number of melanoma cell lines that harbor this process
1	pT(37/46)eIF4eBP1,pS(65)eIF4eBP1 (0.10), cleaved caspase7 (-0.13), cyclin B1 (0.23), E-cadherin (-0.26), EEF2 (0.15), ERa (-0.22), Fibronectin (-0.24), IGFBP2 (-0.10), pT(389)S6K1 0.15), pS(807/811)Rb (0.25), pS(240/244)S6,\npS(235/236)S6 (0.23), Syk (-0.30), FOXM1 (0.15), RAB25 (-0.12), TFRC (0.13), GYS (-0.12)	289	40
2	Bcl2 (-0.15),b-catenin (0.28),BIM (-0.13),cMyc (-0.12),Caveolin1 (0.34),Integrin a2 (0.13),E-cadherin (0.11),EGFR,pY(1068)EGFR (0.11),Her2 (0.14),PAI1 (0.27),Paxillin (0.16),pS(657)PKCa,PKCa (0.11),Syk (-0.22),VEGFR2 (0.20),pS(657)Yap1 (0.26),TGM1 (0.21),Annexin1 (0.26),PARP (-0.11)	138	12
3	Caveolin1 (0.28), Claudin7 (-0.27), E-cadherin (-0.36), EEF2 (0.16), EGFR,pY(1068)EGFR (-0.24), Fibronectin (0.18), Her2,pY(1248)Her2 (-0.16), Her3 (-0.12), INPP4B (0.12), N-cadherin (0.11), PAI1 (0.10), PKCa (0.10), pS(235/236)S6,pS(240/244)S6 (-0.11), Syk (-0.21), FASN (-0.13), pS(116)PEA15 (0.11), RAB25 (-0.17), PDGFRb (0.24), UGT1A (-0.14)	143	7
4	pS(473)Akt (-0.13), AR (-0.12), cMyc (0.14), Caveolin1 (0.24), EGFR (0.17), ERa (-0.13), Fibronectin (-0.11), Gab2 (-0.13), Her2 (-0.18), Her3 (-0.13), IGFBP2 (-0.21), Lck (0.15), PAI1 (0.19), Syk (0.40), FASN (-0.15), pS(9)GSK3a (-0.10), TGM1 (0.23), Annexin1 (0.11), PREX1 (-0.32), PDGFRb (-0.13)	83	17
5	pS(473)Akt,pT(308)Akt (-0.13), ATM (-0.13), b-catenin (0.13), cKit (0.21), Caveolin1 (0.24), Claudin7 (0.16), E-cadherin (0.14), EEF2 (0.22), Fibronectin (-0.16), IGFBP2 (0.18), IRS1 (0.11), p53 (0.16), PAI1 (-0.26), PKCa,pS(657)PKCa (-0.22), RAD50 (0.22), pS(235/236)S6,pS(240/244)S6 (-0.16), pS(127)Yap1 (0.11), pT(346)NDRG1 (-0.11), pS(116)PEA15 (0.15), RAB25 (0.12), PREX1 (0.11), Cox2 (0.11), S…	39	1
6	Akt1 (0.10), pS(473)Akt (-0.34), pT(308)Akt (-0.26), ATM (0.12), b-catenin (0.10), BIM (-0.11), Caveolin1 (-0.16), EEF2 (0.13), pY(1068)EGFR (-0.16), Gab2 (0.20), Her3 (0.14), INPP4B (0.16), pT(202)Y(204)MAPK (0.10), pS(217/221)MEK1 (0.12), pS(536)NFkB (0.09), p53 (-0.15), PAI1 (-0.12), PTEN (0.16), Stat5a (0.13), GAPDH (0.16), TGM1 (0.21), p16INK4a (-0.18), PKM2 (0.09), glycogen phosphorylase B …	50	24
7	pS(473)Akt,pT(308)Akt (0.29), Caveolin1 (0.17), pS(21)GSKa,pS(9)GSK3b (0.20), PAI1 (-0.15), PTEN (-0.14), pS(235/236)S6,pS(240/244)S6 (0.19), STAT5a (0.12), Syk (0.32), GAPDH (0.19), pS(9)GSK3a (0.20), p16INK4a (-0.26), PDGFRb (-0.12), UGT1A (-0.12), JAG1 (-0.17)	33	3
8	pS(473)Akt (-0.11), AR (0.15), b-catenin (-0.36), Caveolin1 (0.11), pY(1068)EGFR (0.20), ERa (0.17), Gab2 (-0.20), GATA3 (0.13), Her2,pY(1248)Her2 (0.15), INPP4B (0.12), SERPINE2 (0.14), PTEN (0.14), STAT5a (-0.10), Syk (-0.16), TGM1 (0.26), PREX1 (0.23), Cox2 (-0.14), JAG1 (-0.12), p16INK4a (-0.42)	29	5
9	pS(79)ACC1 (-0.13),pS(473)Akt (0.10),b-catenin (-0.28),Caveolin1 (0.21),EEF2 (-0.12),INPP4B (0.16),pS(536)NFkB (0.20),PKCa,pS(657)PKCa (-0.23),PTEN (-0.11),pS(807/811)Rb (-0.10),pS(240/244)S6 (-0.14),Syk (-0.26),G6PD (-0.14),pT(346)NDRG1 (0.14),PCDC4 (0.12),pS(660)PKCb (-0.10),TGM1 (0.16),p16INK4a (0.28),PDGFRb (-0.29),UGT1A (-0.18)	18	0
10	pS(79)ACC1,ACC1 (0.12), pS(473)Akt,pT(308)Akt (-0.14), b-catenin (0.11), Caveolin1 (0.19), cyclin B1 (0.12), EEF2 (-0.17), ERa (0.10), Gab2 (0.13), Her2 (-0.10), PAI1 (0.17), PKCa,pS(657)PKCa (-0.14), PTEN (0.12), pS(235/236)S6,pS(240/244)S6 (0.25), STAT5a (0.16), Syk (0.19), TIGAR (-0.15), PREX1 (0.20), p16INK4a (0.22), PARP (0.12), MYH11 (0.12), UGT1 (-0.25), SMARCB1 (0.19), PKM2 (0.11)	15	1
11	cKit (0.13), Caveolin1 (0.12), cyclin D1 (-0.12), E-cadherin (0.16), EEF2 (-0.12), pY(1068)EGFR (-0.11), Her2,pY(1248)Her2 (-0.12), Neurofibromin 2 (-0.12), p53 (-0.11), PKCa,pS(657)PKCa (-0.18), RAD50 (-0.10), pS(807/811)Rb (0.10), pS(235/236)S6,pS(240/244)S6 (0.17), Syk (-0.17), TGM1 (-0.10), PREX1 (-0.18), p16INK4a (-0.14), Cox2 (0.22), MYH11 (-0.29), PDGFRb (0.17)	16	2
12	pS(79)ACC1,ACC1 (-0.14), pS(473)Akt (-0.13), ATM (-0.13), Bcl2 (0.16), Claudin7 (0.10), EEF2 (0.14), pY(1068)EGFR (0.15), p53 (-0.18), pS(657)PKCa (-0.10), PTEN (0.23), pS(235/236)S6,pS(240/244)S6 (0.13), pS(127)Yap1 (-0.27), GAPDH (0.12), pT(346)NDRG1 (0.15), PCDC4 (0.22), pS(660)PKCb (-0.10), p16INK4a (0.25), Cox2 (0.18), FAK1 (-0.15), Mcl1 (0.11), PDGFRb (0.25)	11	2
13	ATM (0.12), Gab2 (0.21), pS(21)GSKa,pS(9)GSK3b (0.13), IGFBP2 (-0.12), INPP4B (0.13), PAI1 (0.17), PTEN (0.18), pS(235/236)S6,pS(240/244)S6 (-0.20), STAT5a (0.13), Syk (0.12), VEGFR2 (0.11), pS(127)Yap1 (0.16), GAPDH (-0.11), pS(9)GSK3a (0.12), PCDC4 (0.17), TFRC (-0.11), Annexin1 (-0.12), p16INK4a (-0.27), Cox2 (0.13), Mcl1 (-0.11), MYH11 (0.39), PDGFRb (0.28)	10	1
14	pS(473)Akt,pT(308)Akt (-0.13), cKit (-0.11), cMyc (0.12), Caveolin1 (0.25), E-cadherin (-0.13), Fibronectin (-0.12), pT(202)Y(204)MAPK (0.16), pS(217/221)MEK1 (0.11), Notch1 (0.10), PAI1 (-0.25), PKCa,pS(657)PKCa (0.15), RAD50 (-0.11), Syk (0.16), ETS1 (-0.11), pT(346)NDRG1 (0.12), PCDC4 (0.22), pS(660)PKCb (0.12), TGM1 (-0.27), Annexin1 (0.45), PREX1 (0.18), p16INK4a (-0.10), Cox2 (-0.16)	12	6
15	EIF4EBP1,pS(65)eIF4eBP1,pT(37/46)eIF4eBP1 (-0.20), pT(172)AMPKa (0.23), b-catenin (-0.26), cMyc (-0.19), Claudin7 (-0.11), pY(1068)EGFR (0.20), IGFBP2 (0.11), INPP4B (-0.17), Lck (0.11), Neurofibromin 2 (-0.14), pT(180)Y(182)p38 (0.19), PAI1 (-0.14), pS(807/811)Rb (-0.13), pS(235/236)S6,pS(240/244)S6 (0.22), STAT5a (0.11), pY(416)Src,Src (0.11), FOXM1 (-0.11), pT(346)NDRG1 (-0.13), pS(660)PKCb (0…	8	0
16	Caveolin1 (-0.20), E-cadherin (-0.11), EGFR,pY(1068)EGFR (0.17), Gab2 (0.21), Neurofibromin 2 (-0.13), p53 (-0.14), pY(416)Src (0.10), Syk (0.21), VEGFR2 (-0.13), pS(127)Yap1 (0.21), G6PD (-0.10), GAPDH (0.11), TGM1 (0.25), Annexin1 (0.13), PREX1 (-0.16), p16INK4a (0.14), Cox2 (-0.11), Fc-gamma receptor 1B (-0.13), MYH11 (-0.31), PDGFRb (0.35), UGT1 (-0.25), JAG1 (-0.24)	7	0
17	pT(172)AMPKa (-0.17), pS(536)NFkB (-0.10), pS(807/811)Rb (-0.14), pY(527)Src (-0.16), pS(127)Yap1 (0.17), cKit (-0.14), Caveolin1 (-0.13), Her2 (0.13), IGFBP2 (-0.21), INPP4B (-0.11), p53 (-0.15), PAI1 (-0.13), PKCa (-0.10), PTEN (0.12), RAD50 (0.12), Syk (-0.20), G6PD (-0.11), TGM1 (-0.15), Annexin1 (0.42), PREX1 (-0.22), GYS (0.15), Cox2 (0.11), MYH11 (0.27), UGT1 (-0.13), JAG1 (-0.15)	10	1
